# Single-cell sequencing of Entorhinal Cortex Reveals Wide-Spread Disruption of Neuropeptide Networks in Alzheimer’s Disease

**DOI:** 10.1101/2022.11.14.516160

**Authors:** Manci Li, Peter A. Larsen

**Author notes:** **Corresponding author:** Manci Li, BSc, Ph.D. candidate, Department of Veterinary and Biomedical Sciences, University of Minnesota, 1971 Commonwealth Avenue, St. Paul, MN 55108.

## Abstract

Alzheimer’s disease (AD) is a fatal neurodegenerative disease that involves early and significant neuropathological changes within the entorhinal cortex (EC). Many have reported on neuronal loss and synaptic dysfunction in the brains of AD patients and AD models. In parallel, abnormalities of neuropeptides (NPs) that play important roles in modulating neuronal activities are commonly observed in AD and other neurodegenerative diseases. However, the involvement of NPs has mostly been studied in the context of neurons; a cell type-specific examination of NP expression in AD brains is needed. Here, we aim to examine the NP networks in the EC of AD brains using single-nuclei and bulk transcriptomic data from other regions in the temporal cortex, focusing on the gene expression of NP and their cognate G-protein coupled receptors. We find that NP genes were expressed by all major cell types in the brain and there was a significant decrease in the quantity and the proportion of cells that express NPs in AD EC cells. On the contrary, the overall expression of GPCR genes showed an increase in AD cells, likely reflecting ongoing compensatory mechanisms in AD brains. In addition, we report that there was a disproportionate absence of cells expressing higher levels and greater diversity of NPs in AD brains. Finally, we established a negative correlation between age and the abundance of AD-associated NPs in the hippocampus, supporting that the disruption of the NP signaling network in the EC may contribute to the early pathogenesis of AD. In short, we report widespread disruption of the NP networks in AD brains at the single-cell level. In light of our results, we hypothesize that brain cells, especially neurons, that express high levels of NPs may exhibit selective vulnerability to AD. Moreover, it is likely AD brains undergo specific adaptive changes to fluctuating NP signaling, a process that can likely be targeted with therapeutic approaches aimed at stabilizing NP expression landscapes. Given that GPCRs are one of the most druggable targets for neurological diseases and disorders, we believe NP signaling pathways can be harnessed for future biomarkers and treatment strategies for AD.
