## Supplementary material for "Single-cell sequencing of Entorhinal Cortex Reveals Wide-Spread Disruption of Neuropeptide Networks in Alzheimer’s Disease": Table S1. IndividualIDinBulkRNAseq.xlsx

### Sheet: Sheet1
BM22_ID	BM36_ID	TCX_ID
BM_22_154	BM_36_349	X1005_TCX
BM_22_38	BM_36_290	X1010_TCX
BM_22_36	BM_36_390	X1015_TCX
BM_22_49	BM_36_338	X1019_TCX
BM_22_42	BM_36_492	X1029_TCX
BM_22_40	BM_36_314	X1034_TCX
BM_22_47	BM_36_348	X1036_TCX
BM_22_41	BM_36_347	X1045_TCX
BM_22_160	BM_36_387	X1046_TCX
BM_22_132	BM_36_539	X1047_TCX
hB_RNA_9125	BM_36_491	X1052_TCX
BM_22_135	BM_36_327	X1058_TCX
BM_22_134	hB_RNA_10583	X1078_TCX
hB_RNA_8215	BM_36_541	X1085_TCX
BM_22_63	BM_36_307	X1089_TCX
BM_22_156	hB_RNA_10742	X1098_TCX
hB_RNA_7835	BM_36_317	X1103_TCX
BM_22_53	BM_36_363	X1104_TCX
BM_22_112	hB_RNA_10682	X1105_TCX
hB_RNA_8135	hB_RNA_10712	X1114_TCX
hB_RNA_7945	hB_RNA_11052	X1119_TCX
hB_RNA_8105	hB_RNA_10802	X1121_TCX
hB_RNA_7665	BM_36_345	X1123_TCX
hB_RNA_8175	hB_RNA_10942	X11263_TCX
hB_RNA_8095	BM_36_332	X11265_TCX
BM_22_94	hB_RNA_10912	X11266_TCX
hB_RNA_8075	BM_36_422	X11288_TCX
hB_RNA_8085	BM_36_364	X1129_TCX
BM_22_147	BM_36_388	X11293_TCX
hB_RNA_9148	BM_36_333	X11294_TCX
hB_RNA_9151	BM_36_340	X11311_TCX
BM_22_64	hB_RNA_10692	X11314_TCX
BM_22_110	BM_36_418	X11317_TCX
hB_RNA_9152	BM_36_465	X11319_TCX
hB_RNA_8225	BM_36_540	X11320_TCX
hB_RNA_8185	BM_36_490	X11321_TCX
BM_22_130	BM_36_297	X11322_TCX
BM_22_37	BM_36_304	X11323_TCX
BM_22_177	hB_RNA_10382	X11325_TCX
BM_22_167	BM_36_471	X11337_TCX
hB_RNA_9166	BM_36_368	X11340_TCX
BM_22_238	hB_RNA_10962	X11341_TCX
BM_22_119	hB_RNA_10472	X1137_TCX
hB_RNA_10342	BM_36_496	X11385_TCX
BM_22_211	BM_36_383	X11386_TCX
hB_RNA_9171	BM_36_420	X11389_TCX
BM_22_72	hB_RNA_10662	X11393_TCX
hB_RNA_8155	hB_RNA_12292	X11394_TCX
hB_RNA_10302	BM_36_505	X11395_TCX
BM_22_83	BM_36_507	X11396_TCX
BM_22_172	hB_RNA_10567	X11397_TCX
hB_RNA_9217	hB_RNA_10642	X11398_TCX
hB_RNA_9218	BM_36_534	X11399_TCX
hB_RNA_8115	BM_36_495	X11400_TCX
BM_22_105	BM_36_328	X11417_TCX
hB_RNA_10242	hB_RNA_10672	X11422_TCX
hB_RNA_9223	BM_36_544	X11428_TCX
BM_22_31	hB_RNA_10542	X11429_TCX
BM_22_106	BM_36_296	X11430_TCX
BM_22_92	BM_36_382	X11431_TCX
BM_22_85	BM_36_329	X11463_TCX
hB_RNA_9210	BM_36_455	X11465_TCX
BM_22_6	BM_36_305	X11468_TCX
BM_22_67	hB_RNA_10632	X11469_TCX
hB_RNA_12211	BM_36_517	X11470_TCX
hB_RNA_9211	hB_RNA_10502	X11472_TCX
hB_RNA_9212	hB_RNA_10617	X11474_TCX
hB_RNA_9213	BM_36_1107	X11476_TCX
hB_RNA_9214	BM_36_525	X11485_TCX
BM_22_164	BM_36_545	X1166_TCX
BM_22_262	hB_RNA_10552	X1172_TCX
BM_22_2	BM_36_403	X1183_TCX
BM_22_145	hB_RNA_10372	X1195_TCX
BM_22_108	BM_36_389	X1200_TCX
hB_RNA_9194	BM_36_361	X1203_TCX
hB_RNA_8125	hB_RNA_10822	X1214_TCX
hB_RNA_9173	hB_RNA_10482	X1239_TCX
BM_22_123	BM_36_405	X1271_TCX
hB_RNA_7905	hB_RNA_11132	X1275_TCX
hB_RNA_8295	hB_RNA_10512	X129_TCX
hB_RNA_9177	BM_36_352	X1302_TCX
hB_RNA_9178	hB_RNA_10702	X134_TCX
BM_22_11	hB_RNA_10882	X135_TCX
hB_RNA_10262	BM_36_406	X141_TCX
hB_RNA_10272	BM_36_324	X142_TCX
BM_22_76	BM_36_330	X149_TCX
hB_RNA_10252	hB_RNA_10832	X1919_TCX
hB_RNA_9136	BM_36_291	X1926_TCX
hB_RNA_7825	hB_RNA_10722	X1929_TCX
BM_22_144	BM_36_281	X1931_TCX
BM_22_62	hB_RNA_11142	X1932_TCX
BM_22_18	BM_36_279	X1933_TCX
hB_RNA_12201	BM_36_278	X1935_TCX
BM_22_57	BM_36_380	X1936_TCX
BM_22_88	BM_36_379	X1937_TCX
hB_RNA_7775	BM_36_377	X1940_TCX
hB_RNA_7925	BM_36_375	X1941_TCX
BM_22_115	BM_36_376	X1942_TCX
hB_RNA_8015	BM_36_370	X1943_TCX
hB_RNA_8055	BM_36_346	X1944_TCX
BM_22_80	BM_36_482	X1945_TCX
hB_RNA_7895	BM_36_367	X1951_TCX
hB_RNA_9205	BM_36_499	X1952_TCX
hB_RNA_7795	BM_36_369	X1955_TCX
BM_22_25	BM_36_336	X1956_TCX
hB_RNA_7815	BM_36_472	X1959_TCX
BM_22_151	BM_36_435	X1960_TCX
hB_RNA_9158	BM_36_341	X1963_TCX
hB_RNA_7865	BM_36_467	X1964_TCX
BM_22_161	BM_36_417	X7095_TCX
BM_22_198	BM_36_428	X7098_TCX
BM_22_171	BM_36_344	X7099_TCX
hB_RNA_9160	BM_36_430	X731_TCX
BM_22_163	BM_36_412	X732_TCX
hB_RNA_9145	BM_36_416	X736_TCX
BM_22_117	BM_36_413	X742_TCX
BM_22_174	BM_36_414	X744_TCX
hB_RNA_9169	BM_36_531	X746_TCX
hB_RNA_9219	hB_RNA_11042	X751_TCX
hB_RNA_9221	BM_36_400	X766_TCX
BM_22_138	BM_36_458	X775_TCX
BM_22_175	BM_36_448	X777_TCX
BM_22_113	BM_36_450	X783_TCX
hB_RNA_9195	BM_36_322	X786_TCX
BM_22_143	BM_36_487	X787_TCX
BM_22_267	BM_36_407	X791_TCX
BM_22_166	BM_36_528	X797_TCX
BM_22_152	BM_36_351	X812_TCX
BM_22_268	BM_36_358	X813_TCX
BM_22_178	BM_36_354	X816_TCX
hB_RNA_9180	BM_36_538	X828_TCX
BM_22_222	BM_36_355	X834_TCX
hB_RNA_9139	BM_36_521	X843_TCX
hB_RNA_7705	hB_RNA_10842	X850_TCX
BM_22_243	BM_36_510	X851_TCX
hB_RNA_9144	BM_36_527	X859_TCX
hB_RNA_9201	BM_36_286	X871_TCX
BM_22_65	hB_RNA_10952	X886_TCX
hB_RNA_9203	hB_RNA_10972	X892_TCX
BM_22_1111	hB_RNA_11072	X894_TCX
hB_RNA_9154	BM_36_331	X896_TCX
hB_RNA_9155	BM_36_350	X933_TCX
hB_RNA_9156	BM_36_419	X946_TCX
BM_22_137		X948_TCX
BM_22_136		X952_TCX
hB_RNA_7675		X962_TCX
BM_22_125		X966_TCX
BM_22_124		X976_TCX
hB_RNA_7725		X981_TCX
hB_RNA_7685		X991_TCX
hB_RNA_7715
hB_RNA_9162
BM_22_275
hB_RNA_7695
hB_RNA_7805
BM_22_234
