## Supplementary material for "Single-cell sequencing of Entorhinal Cortex Reveals Wide-Spread Disruption of Neuropeptide Networks in Alzheimer’s Disease": Table S4. IncludedNPGPCR.csv

	Targets
1	PENK
2	POMC
3	PDYN
4	PNOC
5	CCK
6	SST
7	NPY
8	PYY
9	CALCB
10	ADM
11	NPPA
12	NPPC
13	NMB
14	EDN1
15	VIP
16	ADCYAP1
17	UCN
18	TAC1
19	TAC3
20	NMU
21	KNG1
22	NTS
23	CHGA
24	CHGB
25	SCG2
26	SCG3
27	SCGN
28	SCG5
29	VGF
30	GHRL
31	GNRH1
32	NPB
33	NPW
34	NXPH1
35	NXPH2
36	NXPH3
37	IGF1
38	IGF2
39	PTHLH
40	HCRT
41	APLN
42	CBLN1
43	CBLN2
44	CBLN3
45	CBLN4
46	NAMPT
47	NUCB2
48	DBI
49	CRH
50	APLNR
51	CCKAR
52	CCKBR
53	EDNRA
54	EDNRB
55	TACR1
56	TACR2
57	TACR3
58	NMBR
59	NMUR1
60	NMUR2
61	NPY1R
62	NPY5R
63	NTSR1
64	NTSR2
65	OPRD1
66	OPRK1
67	OPRM1
68	OPRL1
69	HCRTR1
70	HCRTR2
71	PRLHR
72	RXFP1
73	SSR1
74	SSR2
75	SSR3
76	SSR4
77	CALCR
78	CRHR1
79	CRHR2
80	GIPR
81	ADCYAP1R1
82	PTH1R
83	PTH2R
84	SCTR
85	VIPR1
86	VIPR2
87	GALR1
88	GALR3
89	PROKR2
