## Supplementary material for "Single-cell sequencing of Entorhinal Cortex Reveals Wide-Spread Disruption of Neuropeptide Networks in Alzheimer’s Disease": Table S5. DGE_biggpcr.csv

	p_val	avg_log2FC	pct.1	pct.2	p_val_adj	celltype
APLNR	9.45869561572084e-17	2.36135097859822	0.117	0.032	2.13936777436374e-12	ast
EDNRB	7.22876860987993e-16	-1.14770269369786	0.071	0.214	1.63500288418264e-11	ast
GALR1	2.4599672303933e-08	-1.93224292167411	0.025	0.121	0.000556395388170357	opc
