## Supplementary material for "Single-cell sequencing of Entorhinal Cortex Reveals Wide-Spread Disruption of Neuropeptide Networks in Alzheimer’s Disease": Table S7. high.cell.type.xlsx

### Sheet: high.cell.type
count.x	count.freq	total	Proportion	phenotype	celltype
AD_ast	1	14	7.14286	AD	ast
AD_mic	1	14	7.14286	AD	mic
AD_neu	6	14	42.8571	AD	neu
AD_oli	2	14	14.2857	AD	oli
AD_opc	4	14	28.5714	AD	opc
ct_ast	3	107	2.80374	ct	ast
ct_neu	89	107	83.1776	ct	neu
ct_oli	1	107	0.934579	ct	oli
ct_opc	14	107	13.0841	ct	opc
