## Supplementary material for "Single-cell sequencing of Entorhinal Cortex Reveals Wide-Spread Disruption of Neuropeptide Networks in Alzheimer’s Disease": Table S8. high.ori.cell.type.cal.xlsx

### Sheet: high.ori.cell.type
cell.type	count.x	n	Proportion	ID	phenotype
ast	1	274	0.364964	AD1_2	AD
ast	0	241	0	AD3_4	AD
ast	0	149	0	AD5_6	AD
ast	0	169	0	ct1_2	ct
ast	3	900	0.333333	ct3_4	ct
ast	0	672	0	ct5_6	ct
mic	1	87	1.14943	AD1_2	AD
mic	0	90	0	AD3_4	AD
mic	0	83	0	AD5_6	AD
mic	0	64	0	ct1_2	ct
mic	0	158	0	ct3_4	ct
mic	0	96	0	ct5_6	ct
neu	4	360	1.11111	AD1_2	AD
neu	1	159	0.628931	AD3_4	AD
neu	1	40	2.5	AD5_6	AD
neu	18	98	18.3673	ct1_2	ct
neu	37	270	13.7037	ct3_4	ct
neu	34	315	10.7937	ct5_6	ct
oli	2	1501	0.133245	AD1_2	AD
oli	0	1786	0	AD3_4	AD
oli	0	531	0	AD5_6	AD
oli	1	344	0.290698	ct1_2	ct
oli	0	1313	0	ct3_4	ct
oli	0	846	0	ct5_6	ct
opc	3	211	1.4218	AD1_2	AD
opc	0	66	0	AD3_4	AD
opc	1	131	0.763359	AD5_6	AD
opc	2	98	2.04082	ct1_2	ct
opc	4	451	0.886918	ct3_4	ct
opc	8	419	1.90931	ct5_6	ct
