## Supplementary material for "Single-cell sequencing of Entorhinal Cortex Reveals Wide-Spread Disruption of Neuropeptide Networks in Alzheimer’s Disease": Table S9. ADNP_Hip_Pancreas.csv

	gene	estimate	pval	result	tissue
1	PTHLH	-0.397874881125356	0.000447261333202992	s_neg	hippocampus
2	CBLN4	-0.38480587982821	0.000711195883619436	s_neg	hippocampus
3	TAC3	-0.356470091161778	0.0018247930356622	s_neg	hippocampus
4	VIP	-0.339272132669424	0.00310562286590215	s_neg	hippocampus
5	NXPH2	-0.331910038675645	0.00386508032992965	s_neg	hippocampus
6	SCG2	-0.326843353814241	0.00447958070156224	s_neg	hippocampus
7	NXPH1	-0.302893131312837	0.00871193827613681	s_neg	hippocampus
8	SCG5	-0.300556415841331	0.00927021766273846	s_neg	hippocampus
9	CCK	-0.285817770425121	0.0135653973013102	s_neg	hippocampus
10	NPY	-0.275298866563428	0.0175983532391736	s_neg	hippocampus
11	VGF	-0.25974042589322	0.0254279010286384	s_neg	hippocampus
12	TAC1	-0.251854720267956	0.030412509468636	s_neg	hippocampus
13	IGF1	-0.222580567965989	0.0566373784576496	s_neg	hippocampus
14	CBLN2	-0.219548762974195	0.0601792483088074	s_neg	hippocampus
15	NUCB2	-0.217338770958723	0.0628726739638513	s_neg	hippocampus
16	SCG3	-0.207831736099033	0.0755919758240433	s_neg	hippocampus
17	CHGA	-0.196275105098496	0.0937337182288398	s_neg	hippocampus
18	NPPC	-0.194745592934768	0.096371504657206	s_neg	hippocampus
19	PENK	-0.192593203373797	0.100181561163148	ns_neg	hippocampus
20	PNOC	-0.191618757889094	0.101944681855052	ns_neg	hippocampus
21	SST	-0.174943159633821	0.136008673844157	ns_neg	hippocampus
22	CHGB	-0.167496540840068	0.15374466703151	ns_neg	hippocampus
23	ADCYAP1	-0.149272721658766	0.204313878662683	ns_neg	hippocampus
24	PDYN	-0.144226483073842	0.220205234584752	ns_neg	hippocampus
25	APLN	-0.121393778520395	0.302866037791146	ns_neg	hippocampus
26	CRH	-0.119169200444828	0.311878162563892	ns_neg	hippocampus
27	CALCB	-0.110523307444246	0.348528558041103	ns_neg	hippocampus
28	DBI	-0.0971793882326993	0.410116470448773	ns_neg	hippocampus
29	POMC	-0.0928056589198614	0.431602551631755	ns_neg	hippocampus
30	SCGN	-0.0912784349514991	0.439252848434832	ns_neg	hippocampus
31	HCRT	-0.0419550874522552	0.7226470970423	ns_neg	hippocampus
32	NMB	0.00500473051796204	0.966243905522122	ns_pos	hippocampus
33	NPW	0.0401585919483811	0.734072635324186	ns_pos	hippocampus
34	UCN	0.0813743416379481	0.490675117508506	ns_pos	hippocampus
35	PYY	0.145021290411155	0.217646307358906	ns_pos	hippocampus
36	ADM	0.20402594514615	0.0812273208466559	s_pos	hippocampus
37	EDN1	0.211205421818448	0.0708617443929523	s_pos	hippocampus
38	GHRL	0.289273281962436	0.0124280706258335	s_pos	hippocampus
39	GHRL	-0.19283255689187	0.0219679063310946	s_neg	pancreas
40	ADM	-0.156589052180313	0.0636967610707692	s_neg	pancreas
41	APLN	-0.120074172498922	0.156118798942133	ns_neg	pancreas
42	EDN1	-0.0959410538749915	0.257756948716337	ns_neg	pancreas
43	SCG2	-0.0740012869043888	0.383158670877731	ns_neg	pancreas
44	PENK	-0.0700534986717	0.409116591595689	ns_neg	pancreas
45	SST	-0.0609580639403954	0.472719223479385	ns_neg	pancreas
46	SCG3	-0.0561060552402881	0.508732350844774	ns_neg	pancreas
47	IGF1	-0.053906538129808	0.52551414174579	ns_neg	pancreas
48	CHGA	-0.0480059193795341	0.571876177978333	ns_neg	pancreas
49	POMC	-0.0472943277468721	0.577594557952586	ns_neg	pancreas
50	DBI	-0.0407584899245221	0.631318743014931	ns_neg	pancreas
51	NMB	-0.039234884980312	0.644139253562967	ns_neg	pancreas
52	ADCYAP1	-0.0372143624323728	0.66130343035475	ns_neg	pancreas
53	SCG5	-0.0330762015665396	0.697003552897683	ns_neg	pancreas
54	CBLN4	-0.0304391591121078	0.720110890238091	ns_neg	pancreas
55	SCGN	-0.0214762134865173	0.800442082160348	ns_neg	pancreas
56	CRH	-0.0187761489655935	0.825100810652593	ns_neg	pancreas
57	NPY	-0.0171939185713997	0.83963215794636	ns_neg	pancreas
58	VGF	-0.0138390709403021	0.870616968251275	ns_neg	pancreas
59	CCK	-0.0134321545487459	0.874389556187339	ns_neg	pancreas
60	TAC1	0.0124249135112954	0.883739831871571	ns_pos	pancreas
61	CHGB	0.0126657819739714	0.881502328497292	ns_pos	pancreas
62	NPW	0.0195501672785556	0.818013369066015	ns_pos	pancreas
63	NUCB2	0.0609493992061343	0.472782273751866	ns_pos	pancreas
64	PYY	0.112578419897517	0.183806904727377	ns_pos	pancreas
65	PTHLH	0.113687081970157	0.179499159896485	ns_pos	pancreas
66	UCN	0.116458598282426	0.169055885629864	ns_pos	pancreas
67	CALCB	0.128044425978805	0.130242920722455	ns_pos	pancreas
68	VIP	0.224221842835397	0.00751967514494682	s_pos	pancreas
