## Supplementary material for "Single-cell sequencing of Entorhinal Cortex Reveals Wide-Spread Disruption of Neuropeptide Networks in Alzheimer’s Disease": Table S10. ADNP_drug.csv

	Class.x	Receptor.Family	UniProt	Gene.name	Drug.Name	Indication	Species	Target.Level	Class.y	Family	Status	Phase	Clinical.Status	Year.of.Approval	Drug.Type	Mechanism.of.Action	References	NHS
1	A	Cholecystokinin	GASR	CCKBR	pentagastrin	Diagnostic	human	primary	Class A (Rhodopsin)	Cholecystokinin receptors	approved	4	-	1974	small molecule	agonist	12073167 | 15157745 | 1732532 | 3004700 | 7491961 | 11752352	no
2	A	Endothelin	EDNRA	EDNRA	ambrisentan	Antihypertensive	human	primary	Class A (Rhodopsin)	Endothelin receptors	approved	4	-	2007	small molecule	antagonist	20811346 | 19389876 | 19601701 | 19920913	yes
3	A	Endothelin	EDNRA	EDNRA	bosentan	Antihypertensive	human	primary	Class A (Rhodopsin)	Endothelin receptors	approved	4	-	2001	small molecule	antagonist	11728166 | 11752352 | 11447307 | 11704565 | 10961375 | 11849873	yes
4	A	Endothelin	EDNRA	EDNRA	sitaxentan	Antihypertensive	human	primary	Class A (Rhodopsin)	Endothelin receptors	approved	4	-	2006	small molecule	antagonist	17472992 | 11728166 | 11752352 | 11447307 | 11704565 | 10961375 | 11849873	yes
5	A	Endothelin	EDNRA	EDNRA	macitentan	cardiovascular disease	human	primary	Class A (Rhodopsin)	Endothelin receptors	approved	4	-	2013	small molecule	antagonist	22862294 | 22458347 | 24261583	yes
6	A	Endothelin	EDNRB	EDNRB	bosentan	Antihypertensive	human	primary	Class A (Rhodopsin)	Endothelin receptors	approved	4	-	2001	small molecule	antagonist	11752352 | 7921608 | 16335785 | 9806221 | 7858879 | 15629255	yes
7	A	Endothelin	EDNRB	EDNRB	ambrisentan	Antihypertensive	human	secondary	Class A (Rhodopsin)	Endothelin receptors	approved	4	-	2007	small molecule	antagonist	19920913 | 19601701	yes
8	A	Endothelin	EDNRB	EDNRB	macitentan	cardiovascular disease	human	primary	Class A (Rhodopsin)	Endothelin receptors	approved	4	-	2013	small molecule	antagonist	22862294 | 22458347 | 24261583	yes
9	A	Tachykinin	NK1R	TACR1	aprepitant	Antiemetics	human	primary	Class A (Rhodopsin)	Tachykinin receptors	approved	4	-	2003	small molecule	antagonist	11752352 | 12590540 | 17643344 | 12784346 | 12227806 | 15121485	yes
10	A	Tachykinin	NK1R	TACR1	netupitant	Antiemetics	human	primary	Class A (Rhodopsin)	Tachykinin receptors	approved	4	-	2014	small molecule	antagonist	25687374	yes
11	A	Tachykinin	NK1R	TACR1	rolapitant	Antiemetics	human	primary	Class A (Rhodopsin)	Tachykinin receptors	approved	4	-	2015	small molecule	antagonist	22497992	no
12	A	Opioid	OPRD	OPRD1	naltrexone	addiction	human	primary	Class A (Rhodopsin)	Opioid receptors	approved	4	-	2016	small molecule	antagonist	11752352 | 15788780 | 17661275 | 17487229 | 9673788 | 9040115	yes
13	A	Opioid	OPRD	OPRD1	fentanyl	adjuvant to anesthesia	human	primary	Class A (Rhodopsin)	Opioid receptors	approved	4	-	1968	small molecule	agonist	15665994 | 15828941 | 15868528 | 16372825 | 16861092 | 19403616	yes
14	A	Opioid	OPRD	OPRD1	butorphanol	Analgesics	human	primary	Class A (Rhodopsin)	Opioid receptors	approved	4	-	1978	small molecule	partial agonist	12127012 | 12470863 | 15942128 | 8968334 | 8746803 | 7705457 | 17909753 | 11752352	no
15	A	Opioid	OPRD	OPRD1	codeine	Analgesics	human	primary	Class A (Rhodopsin)	Opioid receptors	approved	4	-	2009	small molecule	agonist	16386786 | 7885194 | 12067475 | 8119316 | 2156065 | 11752352	yes
16	A	Opioid	OPRD	OPRD1	fentanyl	Analgesics	human	primary	Class A (Rhodopsin)	Opioid receptors	approved	4	-	1968	small molecule	agonist	15665994 | 15828941 | 15868528 | 16372825 | 16861092 | 19403616	yes
17	A	Opioid	OPRD	OPRD1	hydrocodone	Analgesics	human	primary	Class A (Rhodopsin)	Opioid receptors	approved	4	-	1943	small molecule	agonist	16291875 | 14600248 | 11752352	no
18	A	Opioid	OPRD	OPRD1	hydromorphone	Analgesics	human	primary	Class A (Rhodopsin)	Opioid receptors	approved	4	-	1984	small molecule	agonist	9301669 | 2849950 | 7511163 | 17658959 | 2478994 | 11752352	yes
19	A	Opioid	OPRD	OPRD1	ketobemidone	Analgesics	human	primary	Class A (Rhodopsin)	Opioid receptors	approved	4	-	-	small molecule	agonist	8153059	no
20	A	Opioid	OPRD	OPRD1	morphine	Analgesics	human	primary	Class A (Rhodopsin)	Opioid receptors	approved	4	-	1984	small molecule	agonist	16530171 | 16534251 | 16539674 | 16650582 | 16678156 | 11752352 | 12015197	yes
21	A	Opioid	OPRD	OPRD1	morphine	Analgesics	human	primary	Class A (Rhodopsin)	Opioid receptors	approved	4	-	2002	small molecule	agonist	16530171 | 16534251 | 16539674 | 16650582 | 16678156 | 11752352 | 12015197	yes
22	A	Opioid	OPRD	OPRD1	nalbuphine	Analgesics	human	primary	Class A (Rhodopsin)	Opioid receptors	approved	4	-	1979	small molecule	agonist	8093631 | 2826773 | 11752352	yes
23	A	Opioid	OPRD	OPRD1	naltrexone	Analgesics	human	primary	Class A (Rhodopsin)	Opioid receptors	approved	4	-	1998	small molecule	antagonist	11752352 | 15788780 | 17661275 | 17487229 | 9673788 | 9040115	yes
24	A	Opioid	OPRD	OPRD1	naloxone	Analgesics	human	primary	Class A (Rhodopsin)	Opioid receptors	approved	4	-	1971	small molecule	antagonist	12650833 | 12657847 | 12749773 | 14646257 | 14708857 | 18354714 | 17367258	yes
25	A	Opioid	OPRD	OPRD1	naloxone	Analgesics	human	primary	Class A (Rhodopsin)	Opioid receptors	approved	4	-	2006	small molecule	antagonist	12650833 | 12657847 | 12749773 | 14646257 | 14708857 | 18354714 | 17367258	yes
26	A	Opioid	OPRD	OPRD1	oxycodone	Analgesics	human	primary	Class A (Rhodopsin)	Opioid receptors	approved	4	-	2016	small molecule	agonist	17525040 | 11752352	yes
27	A	Opioid	OPRD	OPRD1	oxycodone	Analgesics	human	primary	Class A (Rhodopsin)	Opioid receptors	approved	4	-	2011	small molecule	agonist	17525040 | 11752352	yes
28	A	Opioid	OPRD	OPRD1	oxycodone	Analgesics	human	primary	Class A (Rhodopsin)	Opioid receptors	approved	4	-	1998	small molecule	agonist	17525040 | 11752352	yes
29	A	Opioid	OPRD	OPRD1	oxycodone	Analgesics	human	primary	Class A (Rhodopsin)	Opioid receptors	approved	4	-	2006	small molecule	agonist	17525040 | 11752352	yes
30	A	Opioid	OPRD	OPRD1	propoxyphene	Analgesics	human	primary	Class A (Rhodopsin)	Opioid receptors	approved	4	-	1957	small molecule	agonist	6151117 | 6249436	yes
31	A	Opioid	OPRD	OPRD1	oxymorphone	Analgesics	human	secondary	Class A (Rhodopsin)	Opioid receptors	approved	4	-	1959	small molecule	agonist	17595308 | 14998329	no
32	A	Opioid	OPRD	OPRD1	sufentanil	Analgesics; adjuvant to anesthesia	human	secondary	Class A (Rhodopsin)	Opioid receptors	approved	4	-	1984	small molecule	agonist	1330549 | 8612823	no
33	A	Opioid	OPRD	OPRD1	naltrexone	Analgesics; for type 1A Charcot-Marie-Tooth disease	human	primary	Class A (Rhodopsin)	Opioid receptors	approved	4	-	1998	small molecule	antagonist	11752352 | 15788780 | 17661275 | 17487229 | 9673788 | 9040115	yes
34	A	Opioid	OPRD	OPRD1	morphine	Analgesics; opioid addiction	human	primary	Class A (Rhodopsin)	Opioid receptors	approved	4	-	1984	small molecule	agonist	16530171 | 16534251 | 16539674 | 16650582 | 16678156 | 11752352 | 12015197	yes
35	A	Opioid	OPRD	OPRD1	naloxone	Analgesics; opioid addiction	human	primary	Class A (Rhodopsin)	Opioid receptors	approved	4	-	1971	small molecule	antagonist	12650833 | 12657847 | 12749773 | 14646257 | 14708857 | 18354714 | 17367258	yes
36	A	Opioid	OPRD	OPRD1	naloxone	Analgesics; overdose/drug toxicity	human	primary	Class A (Rhodopsin)	Opioid receptors	approved	4	-	1971	small molecule	antagonist	12650833 | 12657847 | 12749773 | 14646257 | 14708857 | 18354714 | 17367258	yes
37	A	Opioid	OPRD	OPRD1	naltrexone	Appetite suppressant	human	primary	Class A (Rhodopsin)	Opioid receptors	approved	4	-	1998	small molecule	antagonist	11752352 | 15788780 | 17661275 | 17487229 | 9673788 | 9040115	yes
38	A	Opioid	OPRD	OPRD1	eluxadoline	irritable bowel syndrome	human	primary	Class A (Rhodopsin)	Opioid receptors	approved	4	-	2015	small molecule	agonist	25261794	no
39	A	Opioid	OPRD	OPRD1	nalmefene	pruritus	human	primary	Class A (Rhodopsin)	Opioid receptors	approved	4	-	1995	small molecule	antagonist	28844812 | 28721824	yes
40	A	Opioid	OPRD	OPRD1	nalmefene	smoking-cessation ; addiction	human	primary	Class A (Rhodopsin)	Opioid receptors	approved	4	-	2013	small molecule	antagonist	28844812 | 28721822	yes
41	A	Opioid	OPRD	OPRD1	naltrexone	substance abuse	human	primary	Class A (Rhodopsin)	Opioid receptors	approved	4	-	1998	small molecule	antagonist	11752352 | 15788780 | 17661275 | 17487229 | 9673788 | 9040115	yes
42	A	Opioid	OPRK	OPRK1	naltrexone	addiction	human	primary	Class A (Rhodopsin)	Opioid receptors	approved	4	-	2016	small molecule	antagonist	11752352 | 18354714 | 9040115 | 17661275 | 19484223	yes
43	A	Opioid	OPRK	OPRK1	butorphanol	Analgesics	human	primary	Class A (Rhodopsin)	Opioid receptors	approved	4	-	1978	small molecule	partial agonist	10381785 | 10779697 | 12127012 | 12470863 | 15942128 | 8968334 | 8746803 | 7705457 | 2555580 | 17909753	no
44	A	Opioid	OPRK	OPRK1	codeine	Analgesics	human	primary	Class A (Rhodopsin)	Opioid receptors	approved	4	-	2009	small molecule	agonist	17139284 | 17016423 | 17620111 | 7885194	yes
45	A	Opioid	OPRK	OPRK1	dezocine	Analgesics	human	primary	Class A (Rhodopsin)	Opioid receptors	approved	4	-	1989	small molecule	partial agonist	17139284 | 17016423 | 16433932 | 11752352	no
46	A	Opioid	OPRK	OPRK1	hydromorphone	Analgesics	human	primary	Class A (Rhodopsin)	Opioid receptors	approved	4	-	1984	small molecule	agonist	17139284 | 17016423 | 16433932	yes
47	A	Opioid	OPRK	OPRK1	ketobemidone	Analgesics	human	primary	Class A (Rhodopsin)	Opioid receptors	approved	4	-	-	small molecule	agonist	8153059	no
48	A	Opioid	OPRK	OPRK1	meperidine, pethidine	Analgesics	human	primary	Class A (Rhodopsin)	Opioid receptors	approved	4	-	1942	small molecule	agonist	28625303 | 26732307	no
49	A	Opioid	OPRK	OPRK1	morphine	Analgesics	human	primary	Class A (Rhodopsin)	Opioid receptors	approved	4	-	1984	small molecule	agonist	17139284 | 17016423 | 9808678 | 7959748 | 16753266	yes
50	A	Opioid	OPRK	OPRK1	morphine	Analgesics	human	primary	Class A (Rhodopsin)	Opioid receptors	approved	4	-	2002	small molecule	agonist	17139284 | 17016423 | 9808678 | 7959748 | 16753266	yes
51	A	Opioid	OPRK	OPRK1	nalbuphine	Analgesics	human	primary	Class A (Rhodopsin)	Opioid receptors	approved	4	-	1979	small molecule	agonist	17139284 | 17016423 | 8388112 | 15655510 | 16517095 | 19403853 | 15602503 | 10534607 | 17407276	yes
52	A	Opioid	OPRK	OPRK1	naloxone	Analgesics	human	primary	Class A (Rhodopsin)	Opioid receptors	approved	4	-	1971	small molecule	antagonist	17305578 | 17367258 | 18354714	yes
53	A	Opioid	OPRK	OPRK1	naloxone	Analgesics	human	primary	Class A (Rhodopsin)	Opioid receptors	approved	4	-	2006	small molecule	antagonist	17305578 | 17367258 | 18354714	yes
54	A	Opioid	OPRK	OPRK1	naltrexone	Analgesics	human	primary	Class A (Rhodopsin)	Opioid receptors	approved	4	-	1998	small molecule	antagonist	11752352 | 18354714 | 9040115 | 17661275 | 19484223	yes
55	A	Opioid	OPRK	OPRK1	oxycodone	Analgesics	human	primary	Class A (Rhodopsin)	Opioid receptors	approved	4	-	2011	small molecule	agonist	17525040 | 18039433 | 17467904	yes
56	A	Opioid	OPRK	OPRK1	oxycodone	Analgesics	human	primary	Class A (Rhodopsin)	Opioid receptors	approved	4	-	1998	small molecule	agonist	17525040 | 18039433 | 17467904	yes
57	A	Opioid	OPRK	OPRK1	oxycodone	Analgesics	human	primary	Class A (Rhodopsin)	Opioid receptors	approved	4	-	2016	small molecule	agonist	17525040 | 18039433 | 17467904	yes
58	A	Opioid	OPRK	OPRK1	oxycodone	Analgesics	human	primary	Class A (Rhodopsin)	Opioid receptors	approved	4	-	2006	small molecule	agonist	17525040 | 18039433 | 17467904	yes
59	A	Opioid	OPRK	OPRK1	pentazocine	Analgesics	human	primary	Class A (Rhodopsin)	Opioid receptors	approved	4	-	1967	small molecule	agonist	8788445	yes
60	A	Opioid	OPRK	OPRK1	propoxyphene	Analgesics	human	primary	Class A (Rhodopsin)	Opioid receptors	approved	4	-	1957	small molecule	agonist	6151117 | 6249436	yes
61	A	Opioid	OPRK	OPRK1	tramadol	Analgesics	human	primary	Class A (Rhodopsin)	Opioid receptors	approved	4	-	1995	small molecule	agonist	12570923	yes
62	A	Opioid	OPRK	OPRK1	hydrocodone	Analgesics	human	secondary	Class A (Rhodopsin)	Opioid receptors	approved	4	-	2013	small molecule	agonist	7824069	no
63	A	Opioid	OPRK	OPRK1	sufentanil	Analgesics; adjuvant to anesthesia	human	secondary	Class A (Rhodopsin)	Opioid receptors	approved	4	-	1984	small molecule	agonist	8612823 | 2467589	no
64	A	Opioid	OPRK	OPRK1	naltrexone	Analgesics; for type 1A Charcot-Marie-Tooth disease	human	primary	Class A (Rhodopsin)	Opioid receptors	approved	4	-	1998	small molecule	antagonist	11752352 | 18354714 | 9040115 | 17661275 | 19484223	yes
65	A	Opioid	OPRK	OPRK1	morphine	Analgesics; opioid addiction	human	primary	Class A (Rhodopsin)	Opioid receptors	approved	4	-	1984	small molecule	agonist	17139284 | 17016423 | 9808678 | 7959748 | 16753266	yes
66	A	Opioid	OPRK	OPRK1	naloxone	Analgesics; opioid addiction	human	primary	Class A (Rhodopsin)	Opioid receptors	approved	4	-	1971	small molecule	antagonist	17305578 | 17367258 | 18354714	yes
67	A	Opioid	OPRK	OPRK1	naloxone	Analgesics; overdose/drug toxicity	human	primary	Class A (Rhodopsin)	Opioid receptors	approved	4	-	1971	small molecule	antagonist	17305578 | 17367258 | 18354714	yes
68	A	Opioid	OPRK	OPRK1	buprenorphine	Anti-depressant; Analgesics; opioid addiction	human	primary	Class A (Rhodopsin)	Opioid receptors	approved	4	-	2016	small molecule	agonist	17244875 | 16953647	yes
69	A	Opioid	OPRK	OPRK1	buprenorphine	Anti-depressant; Analgesics; opioid addiction	human	primary	Class A (Rhodopsin)	Opioid receptors	approved	4	-	1981	small molecule	agonist	17244875 | 16953647	yes
70	A	Opioid	OPRK	OPRK1	naltrexone	Appetite suppressant	human	primary	Class A (Rhodopsin)	Opioid receptors	approved	4	-	1998	small molecule	antagonist	11752352 | 18354714 | 9040115 | 17661275 | 19484223	yes
71	A	Opioid	OPRK	OPRK1	cocaine	local anesthetic	human	secondary	Class A (Rhodopsin)	Opioid receptors	approved	4	-	1982	small molecule	agonist	15351386 | 2840298	yes
72	A	Opioid	OPRK	OPRK1	nalmefene	pruritus	human	primary	Class A (Rhodopsin)	Opioid receptors	approved	4	-	1995	small molecule	antagonist	28844812 | 28721825	yes
73	A	Opioid	OPRK	OPRK1	nalmefene	smoking-cessation ; addiction	human	primary	Class A (Rhodopsin)	Opioid receptors	approved	4	-	2013	small molecule	antagonist	28844812 | 28721823	yes
74	A	Opioid	OPRK	OPRK1	naltrexone	substance abuse	human	primary	Class A (Rhodopsin)	Opioid receptors	approved	4	-	1998	small molecule	antagonist	11752352 | 18354714 | 9040115 | 17661275 | 19484223	yes
75	A	Opioid	OPRM	OPRM1	naltrexone	addiction	human	primary	Class A (Rhodopsin)	Opioid receptors	approved	4	-	2016	small molecule	antagonist	11752352 | 19068776 | 18354714 | 17918759 | 17661275 | 17487229 | 9673788	yes
76	A	Opioid	OPRM	OPRM1	fentanyl	adjuvant to anesthesia	human	primary	Class A (Rhodopsin)	Opioid receptors	approved	4	-	1968	small molecule	agonist	15589524 | 16114980 | 16332149 | 16376082 | 16797997 | 11752352 | 19403616	yes
77	A	Opioid	OPRM	OPRM1	alfentanil	Analgesics	human	primary	Class A (Rhodopsin)	Opioid receptors	approved	4	-	1986	small molecule	agonist	10955836 | 15694871 | 16906017 | 11240090 | 11752352	yes
78	A	Opioid	OPRM	OPRM1	butorphanol	Analgesics	human	primary	Class A (Rhodopsin)	Opioid receptors	approved	4	-	1978	small molecule	partial agonist	10381785 | 12127012 | 12470863 | 15942128 | 8968334 | 8746803 | 9399970 | 7705457 | 17909753	no
79	A	Opioid	OPRM	OPRM1	codeine	Analgesics	human	primary	Class A (Rhodopsin)	Opioid receptors	approved	4	-	2009	small molecule	agonist	15509185 | 17620111 | 8306082 | 11752352	yes
80	A	Opioid	OPRM	OPRM1	dezocine	Analgesics	human	primary	Class A (Rhodopsin)	Opioid receptors	approved	4	-	1989	small molecule	partial agonist	9399970 | 11702089 | 10958085 | 12513698 | 9972766 | 1361946	no
81	A	Opioid	OPRM	OPRM1	dihydrocodeine	Analgesics	human	primary	Class A (Rhodopsin)	Opioid receptors	approved	4	-	1958	small molecule	agonist	12665158	yes
82	A	Opioid	OPRM	OPRM1	ethylmorphine	Analgesics	human	primary	Class A (Rhodopsin)	Opioid receptors	approved	4	-	-	small molecule	agonist	16530171 | 16580639 | 16580848 | 16682505 | 11752352	no
83	A	Opioid	OPRM	OPRM1	fentanyl	Analgesics	human	primary	Class A (Rhodopsin)	Opioid receptors	approved	4	-	1968	small molecule	agonist	15589524 | 16114980 | 16332149 | 16376082 | 16797997 | 11752352 | 19403616	yes
84	A	Opioid	OPRM	OPRM1	hydrocodone	Analgesics	human	primary	Class A (Rhodopsin)	Opioid receptors	approved	4	-	1943	small molecule	agonist	11752352 | 10640321 | 16291875 | 2849950 | 14600248 | 20665209 | 18606504	no
85	A	Opioid	OPRM	OPRM1	hydromorphone	Analgesics	human	primary	Class A (Rhodopsin)	Opioid receptors	approved	4	-	1984	small molecule	agonist	11869661 | 12479250 | 11305075 | 18789923	yes
86	A	Opioid	OPRM	OPRM1	ketobemidone	Analgesics	human	primary	Class A (Rhodopsin)	Opioid receptors	approved	4	-	-	small molecule	agonist	8878254 | 8153059	no
87	A	Opioid	OPRM	OPRM1	levorphanol	Analgesics	human	primary	Class A (Rhodopsin)	Opioid receptors	approved	4	-	1953	small molecule	agonist	12975489 | 17039381	no
88	A	Opioid	OPRM	OPRM1	levomethadyl acetate	Analgesics	human	primary	Class A (Rhodopsin)	Opioid receptors	approved	4	-	1993	small molecule	agonist	9360954 | 2471291 | 10911931 | 11561100 | 11752352	no
89	A	Opioid	OPRM	OPRM1	methadone	Analgesics	human	primary	Class A (Rhodopsin)	Opioid receptors	approved	4	-	1947	small molecule	agonist	17139284 | 17016423 | 11933204 | 17850768 | 14991152	yes
90	A	Opioid	OPRM	OPRM1	methadyl acetate	Analgesics	human	primary	Class A (Rhodopsin)	Opioid receptors	approved	4	-	1993	small molecule	agonist	20163389 | 6268422 | 19153939 | 11752352	no
91	A	Opioid	OPRM	OPRM1	morphine	Analgesics	human	primary	Class A (Rhodopsin)	Opioid receptors	approved	4	-	1984	small molecule	agonist	16530171 | 16580639 | 16580848 | 16682505 | 11752352	yes
92	A	Opioid	OPRM	OPRM1	morphine	Analgesics	human	primary	Class A (Rhodopsin)	Opioid receptors	approved	4	-	2002	small molecule	agonist	16530171 | 16580639 | 16580848 | 16682505 | 11752352	yes
93	A	Opioid	OPRM	OPRM1	nalbuphine	Analgesics	human	primary	Class A (Rhodopsin)	Opioid receptors	approved	4	-	1979	small molecule	agonist	10844102 | 8388112 | 9084061 | 9399970 | 18425947 | 16517095 | 19403853 | 15602503 | 18810678 | 17407276	yes
94	A	Opioid	OPRM	OPRM1	naloxone	Analgesics	human	primary	Class A (Rhodopsin)	Opioid receptors	approved	4	-	1971	small molecule	antagonist	12566163 | 12799988 | 12842269 | 12887410 | 12909198 | 11752352 | 18354714 | 17918759 | 17367258	yes
95	A	Opioid	OPRM	OPRM1	naloxone	Analgesics	human	primary	Class A (Rhodopsin)	Opioid receptors	approved	4	-	2006	small molecule	antagonist	12566163 | 12799988 | 12842269 | 12887410 | 12909198 | 11752352 | 18354714 | 17918759 | 17367258	yes
96	A	Opioid	OPRM	OPRM1	naltrexone	Analgesics	human	primary	Class A (Rhodopsin)	Opioid receptors	approved	4	-	1998	small molecule	antagonist	11752352 | 19068776 | 18354714 | 17918759 | 17661275 | 17487229 | 9673788	yes
97	A	Opioid	OPRM	OPRM1	oxycodone	Analgesics	human	primary	Class A (Rhodopsin)	Opioid receptors	approved	4	-	2011	small molecule	agonist	17525040 | 18039433 | 19474215	yes
98	A	Opioid	OPRM	OPRM1	oxycodone	Analgesics	human	primary	Class A (Rhodopsin)	Opioid receptors	approved	4	-	1998	small molecule	agonist	17525040 | 18039433 | 19474215	yes
99	A	Opioid	OPRM	OPRM1	oxycodone	Analgesics	human	primary	Class A (Rhodopsin)	Opioid receptors	approved	4	-	2016	small molecule	agonist	17525040 | 18039433 | 19474215	yes
100	A	Opioid	OPRM	OPRM1	oxycodone	Analgesics	human	primary	Class A (Rhodopsin)	Opioid receptors	approved	4	-	2006	small molecule	agonist	17525040 | 18039433 | 19474215	yes
101	A	Opioid	OPRM	OPRM1	oxymorphone	Analgesics	human	primary	Class A (Rhodopsin)	Opioid receptors	approved	4	-	1959	small molecule	agonist	9712193 | 17006080 | 17595308 | 10854833 | 16343768 | 11752352	no
102	A	Opioid	OPRM	OPRM1	pentazocine	Analgesics	human	primary	Class A (Rhodopsin)	Opioid receptors	approved	4	-	1967	small molecule	antagonist	3419842 | 6094791 | 8042002 | 8968334 | 2286420	yes
103	A	Opioid	OPRM	OPRM1	propoxyphene	Analgesics	human	primary	Class A (Rhodopsin)	Opioid receptors	approved	4	-	1957	small molecule	agonist	6151117 | 6249436	yes
104	A	Opioid	OPRM	OPRM1	remifentanil	Analgesics	human	primary	Class A (Rhodopsin)	Opioid receptors	approved	4	-	1996	small molecule	agonist	16114980 | 16332149 | 8694317 | 9066316 | 11752352 | 9103501 | 8875131	yes
105	A	Opioid	OPRM	OPRM1	tapentadol	Analgesics	human	primary	Class A (Rhodopsin)	Opioid receptors	approved	4	-	2008	small molecule	agonist	10592235	yes
106	A	Opioid	OPRM	OPRM1	tramadol	Analgesics	human	primary	Class A (Rhodopsin)	Opioid receptors	approved	4	-	1995	small molecule	agonist	10961373 | 10991912 | 1309873 | 15509185 | 16793069 | 11752352 | 17380034 | 8955860	yes
107	A	Opioid	OPRM	OPRM1	meperidine, pethidine	Analgesics	human	secondary	Class A (Rhodopsin)	Opioid receptors	approved	4	-	1942	small molecule	agonist	17139284 | 17016423	no
108	A	Opioid	OPRM	OPRM1	sufentanil	Analgesics; adjuvant to anesthesia	human	primary	Class A (Rhodopsin)	Opioid receptors	approved	4	-	1984	small molecule	agonist	11299311 | 1688220 | 2847746 | 3014923 | 6131653 | 11752352	no
109	A	Opioid	OPRM	OPRM1	naltrexone	Analgesics; for type 1A Charcot-Marie-Tooth disease	human	primary	Class A (Rhodopsin)	Opioid receptors	approved	4	-	1998	small molecule	antagonist	11752352 | 19068776 | 18354714 | 17918759 | 17661275 | 17487229 | 9673788	yes
110	A	Opioid	OPRM	OPRM1	anileridine	Analgesics; Narcotics	human	primary	Class A (Rhodopsin)	Opioid receptors	approved	4	-	1982	small molecule	agonist	17139284 | 17016423 | 11752352	no
111	A	Opioid	OPRM	OPRM1	morphine	Analgesics; opioid addiction	human	primary	Class A (Rhodopsin)	Opioid receptors	approved	4	-	1984	small molecule	agonist	16530171 | 16580639 | 16580848 | 16682505 | 11752352	yes
112	A	Opioid	OPRM	OPRM1	naloxone	Analgesics; opioid addiction	human	primary	Class A (Rhodopsin)	Opioid receptors	approved	4	-	1971	small molecule	antagonist	12566163 | 12799988 | 12842269 | 12887410 | 12909198 | 11752352 | 18354714 | 17918759 | 17367258	yes
113	A	Opioid	OPRM	OPRM1	naloxone	Analgesics; overdose/drug toxicity	human	primary	Class A (Rhodopsin)	Opioid receptors	approved	4	-	1971	small molecule	antagonist	12566163 | 12799988 | 12842269 | 12887410 | 12909198 | 11752352 | 18354714 | 17918759 | 17367258	yes
114	A	Opioid	OPRM	OPRM1	buprenorphine	Anti-depressant; Analgesics; opioid addiction	human	primary	Class A (Rhodopsin)	Opioid receptors	approved	4	-	1981	small molecule	agonist	10729371 | 10942856 | 11275413 | 12435410 | 15100703 | 11752352	yes
115	A	Opioid	OPRM	OPRM1	buprenorphine	Anti-depressant; Analgesics; opioid addiction	human	primary	Class A (Rhodopsin)	Opioid receptors	approved	4	-	2016	small molecule	agonist	10729371 | 10942856 | 11275413 | 12435410 | 15100703 | 11752352	yes
116	A	Opioid	OPRM	OPRM1	diphenoxylate	Antidiuretic	human	primary	Class A (Rhodopsin)	Opioid receptors	approved	4	-	1960	small molecule	agonist	11752352 | 18192961 | 10202212 | 8583364 | 8386327	no
117	A	Opioid	OPRM	OPRM1	loperamide	Antidiuretic	human	primary	Class A (Rhodopsin)	Opioid receptors	approved	4	-	1976	small molecule	agonist	10087042 | 14592702 | 8488368 | 11752352 | 6319884 | 18284554	yes
118	A	Opioid	OPRM	OPRM1	naltrexone	Appetite suppressant	human	primary	Class A (Rhodopsin)	Opioid receptors	approved	4	-	1998	small molecule	antagonist	11752352 | 19068776 | 18354714 | 17918759 | 17661275 | 17487229 | 9673788	yes
119	A	Opioid	OPRM	OPRM1	eluxadoline	irritable bowel syndrome	human	primary	Class A (Rhodopsin)	Opioid receptors	approved	4	-	2015	small molecule	agonist	25261794 | 23583433	no
120	A	Opioid	OPRM	OPRM1	methylnaltrexone	OIC treatment	human	primary	Class A (Rhodopsin)	Opioid receptors	approved	4	-	2008	small molecule	antagonist	17504835	yes
121	A	Opioid	OPRM	OPRM1	alvimopan	Opiate Antagonists	human	primary	Class A (Rhodopsin)	Opioid receptors	approved	4	-	2008	small molecule	antagonist	17909271 | 19086236 | 16597533 | 11752352 | 15882122 | 11755894	no
122	A	Opioid	OPRM	OPRM1	levallorphan	Opiate Antagonists	human	primary	Class A (Rhodopsin)	Opioid receptors	approved	4	-	1982	small molecule	antagonist	8968334 | 7723747 | 9016350 | 8819494 | 9862398	no
123	A	Opioid	OPRM	OPRM1	alvimopan	opioid-induced bowel dysfunction	human	primary	Class A (Rhodopsin)	Opioid receptors	approved	4	-	2008	small molecule	antagonist	17909271 | 19086236 | 16597533 | 11752352 | 15882122 | 11755894	no
124	A	Opioid	OPRM	OPRM1	methylnaltrexone	opioid-induced constipation	human	primary	Class A (Rhodopsin)	Opioid receptors	approved	4	-	2008	small molecule	antagonist	17504835	yes
125	A	Opioid	OPRM	OPRM1	naldemedine	opioid-induced constipation	human	primary	Class A (Rhodopsin)	Opioid receptors	approved	4	-	2017	small molecule	antagonist	25442002	no
126	A	Opioid	OPRM	OPRM1	naloxegol	opioid-induced constipation	human	primary	Class A (Rhodopsin)	Opioid receptors	approved	4	-	2014	small molecule	antagonist	25471070	yes
127	A	Opioid	OPRM	OPRM1	nalmefene	pruritus	human	primary	Class A (Rhodopsin)	Opioid receptors	approved	4	-	1995	small molecule	antagonist	25442002	yes
128	A	Opioid	OPRM	OPRM1	difenoxin	recurrent infection of the gastrointestinal tract	human	primary	Class A (Rhodopsin)	Opioid receptors	approved	4	-	1978	small molecule	agonist	8386327	no
129	A	Opioid	OPRM	OPRM1	nalmefene	smoking-cessation ; addiction	human	primary	Class A (Rhodopsin)	Opioid receptors	approved	4	-	2013	small molecule	antagonist	25442002	yes
130	A	Opioid	OPRM	OPRM1	naltrexone	substance abuse	human	primary	Class A (Rhodopsin)	Opioid receptors	approved	4	-	1998	small molecule	antagonist	11752352 | 19068776 | 18354714 | 17918759 | 17661275 | 17487229 | 9673788	yes
131	A	Orexin	OX1R	HCRTR1	suvorexant	Hypnotics and Sedatives	human	primary	Class A (Rhodopsin)	Orexin receptors	approved	4	-	2014	small molecule	antagonist	23702225	no
132	A	Orexin	OX2R	HCRTR2	suvorexant	Hypnotics and Sedatives	human	primary	Class A (Rhodopsin)	Orexin receptors	approved	4	-	2014	small molecule	antagonist	23702225	no
133	A	Somatostatin	SSR1	SSR1	lanreotide	acromegaly	human	primary	Class A (Rhodopsin)	Somatostatin receptors	approved	4	-	2007	peptide	agonist	15103227	yes
134	A	Somatostatin	SSR1	SSR1	octreotide	Antihypertensive	human	primary	Class A (Rhodopsin)	Somatostatin receptors	approved	4	-	1988	peptide	agonist	16438887 | 15103227 | 16625841 | 16625842 | 16223973	yes
135	A	Somatostatin	SSR1	SSR1	octreotide	Antineoplastic	human	primary	Class A (Rhodopsin)	Somatostatin receptors	approved	4	-	1988	peptide	agonist	16438887 | 15103227 | 16625841 | 16625842 | 16223973	yes
136	A	Somatostatin	SSR1	SSR1	pasireotide	Antineoplastic ; acromegaly	human	primary	Class A (Rhodopsin)	Somatostatin receptors	approved	4	-	2012	peptide	agonist	17395978 | 11980628	yes
137	A	Somatostatin	SSR2	SSR2	octreotide	Antihypertensive	human	primary	Class A (Rhodopsin)	Somatostatin receptors	approved	4	-	1988	peptide	agonist	19537708 | 11752352	yes
138	A	Somatostatin	SSR2	SSR2	lanreotide	Antineoplastic	human	primary	Class A (Rhodopsin)	Somatostatin receptors	approved	4	-	2007	peptide	agonist	26416534	yes
139	A	Somatostatin	SSR2	SSR2	octreotide	Antineoplastic	human	primary	Class A (Rhodopsin)	Somatostatin receptors	approved	4	-	1988	peptide	agonist	19537708 | 11752352	yes
140	A	Somatostatin	SSR2	SSR2	pasireotide	Antineoplastic ; acromegaly	human	primary	Class A (Rhodopsin)	Somatostatin receptors	approved	4	-	2012	peptide	agonist	17395978 | 11980628	yes
141	A	Somatostatin	SSR2	SSR2	vapreotide	liver cirrhosis-related variceal bleeding	human	primary	Class A (Rhodopsin)	Somatostatin receptors	approved	4	-	-	small molecule	agonist	19708854	no
142	A	Somatostatin	SSR3	SSR3	pasireotide	Antineoplastic ; acromegaly	human	primary	Class A (Rhodopsin)	Somatostatin receptors	approved	4	-	2012	peptide	agonist	17395978 | 11980628	yes
143	A	Somatostatin	SSR3	SSR3	octreotide	growth hormone excess	human	primary	Class A (Rhodopsin)	Somatostatin receptors	approved	4	-	1988	peptide	agonist	11753241	yes
144	A	Somatostatin	SSR4	SSR4	octreotide	growth hormone excess	human	primary	Class A (Rhodopsin)	Somatostatin receptors	approved	4	-	1988	peptide	agonist	11753241	yes
145	A	Somatostatin	SSR5	SSR5	lanreotide	acromegaly	human	primary	Class A (Rhodopsin)	Somatostatin receptors	approved	4	-	2007	peptide	agonist	26416534	yes
146	A	Somatostatin	SSR5	SSR5	octreotide	Antihypertensive	human	primary	Class A (Rhodopsin)	Somatostatin receptors	approved	4	-	1988	peptide	agonist	16809928 | 16086874 | 16438887 | 16625841 | 16625842	yes
147	A	Somatostatin	SSR5	SSR5	octreotide	Antineoplastic	human	primary	Class A (Rhodopsin)	Somatostatin receptors	approved	4	-	1988	peptide	agonist	16809928 | 16086874 | 16438887 | 16625841 | 16625842	yes
148	A	Somatostatin	SSR5	SSR5	pasireotide	Antineoplastic ; acromegaly	human	primary	Class A (Rhodopsin)	Somatostatin receptors	approved	4	-	2012	peptide	agonist	17395978 | 11980628	yes
149	A	Somatostatin	SSR5	SSR5	vapreotide	liver cirrhosis-related variceal bleeding	human	primary	Class A (Rhodopsin)	Somatostatin receptors	approved	4	-	-	small molecule	agonist	19708854	no
150	B1	Calcitonin	CALCR	CALCR	pramlintide acetate	Antidiabetic	human	primary	Class B1 (Secretin)	Calcitonin receptors	approved	4	-	2005	peptide	agonist	11772274	no
151	B1	Calcitonin	CALCR	CALCR	calcitonin salmon recombinant	osteitis deformans	human	primary	Class B1 (Secretin)	Calcitonin receptors	approved	4	-	2005	peptide	agonist	7610922	no
152	B1	Calcitonin	CALCR	CALCR	calcitonin salmon recombinant	Paget's disease	human	primary	Class B1 (Secretin)	Calcitonin receptors	approved	4	-	2005	peptide	agonist	7610922	no
153	B1	Calcitonin	CALCR	CALCR	calcitonin human	parathyroid disease	human	primary	Class B1 (Secretin)	Calcitonin receptors	approved	4	-	1986	peptide	agonist	22461211	no
154	B1	Calcitonin	CALCR	CALCR	calcitonin salmon recombinant	postmenopausal osteoporosis	human	primary	Class B1 (Secretin)	Calcitonin receptors	approved	4	-	1978	peptide	agonist	7610922	no
155	B1	Corticotropin-releasing factor	CRFR1	CRHR1	corticorelin ovine triflutate	Diagnostic	human	primary	Class B1 (Secretin)	Corticotropin-releasing factor receptors	approved	4	-	1996	small molecule	agonist	20809121	no
156	B1	Parathyroid hormone	PTH1R	PTH1R	abaloparatide	Anti-osteoporotic	human	primary	Class B1 (Secretin)	Parathyroid hormone receptors	approved	4	-	2017	peptide	agonist	28389324 | 26562265	no
157	B1	Parathyroid hormone	PTH1R	PTH1R	parathyroid hormone	Anti-osteoporotic	human	primary	Class B1 (Secretin)	Parathyroid hormone receptors	approved	4	-	2015	protein	agonist	10837469	yes
158	B1	Parathyroid hormone	PTH1R	PTH1R	teriparatide	Anti-osteoporotic	human	primary	Class B1 (Secretin)	Parathyroid hormone receptors	approved	4	-	1987	peptide	agonist	11752352	yes
159	B1	Parathyroid hormone	PTH1R	PTH1R	parathyroid hormone	Control hypocalcemia	human	primary	Class B1 (Secretin)	Parathyroid hormone receptors	approved	4	-	2015	protein	agonist	10837469	yes
160	B1	Parathyroid hormone	PTH1R	PTH1R	parathyroid hormone	hypoparathyroidism	human	primary	Class B1 (Secretin)	Parathyroid hormone receptors	approved	4	-	2015	protein	agonist	10837469	yes
161	B1	Parathyroid hormone	PTH2R	PTH2R	parathyroid hormone	Anti-osteoporotic	human	primary	Class B1 (Secretin)	Parathyroid hormone receptors	approved	4	-	2015	protein	agonist	10837469	yes
162	A	Apelin	APJ	APLNR	apelin	Cardiovascular disorders; Insulin sensitivity	human	primary	Class A (Rhodopsin)	Apelin receptors	in trial	1	completed	-	peptide	not available	-	no
163	A	Endothelin	EDNRA	EDNRA	atrasentan	Diabetic nephropathy	human	primary	Class A (Rhodopsin)	Endothelin receptors	in trial	3	recruiting	-	small molecule	antagonist	-	no
164	A	Endothelin	EDNRA	EDNRA	ps433540	Focal segmental glomerulosclerosis, Antihypertensive	human	primary	Class A (Rhodopsin)	Endothelin receptors	in trial	2	recruiting	-	small molecule	antagonist	-	no
165	A	Endothelin	EDNRA	EDNRA	aprocitentan	Hypertension	human	primary	Class A (Rhodopsin)	Endothelin receptors	in trial	2	completed	-	small molecule	antagonist	-	no
166	A	Endothelin	EDNRA	EDNRA	re-021, sparsentan	kidney disease; nephropathy	human	primary	Class A (Rhodopsin)	Endothelin receptors	in trial	2	completed	-	small molecule	antagonist	-	no
167	A	Endothelin	EDNRA	EDNRA	clazosentan	vasospasm	human	primary	Class A (Rhodopsin)	Endothelin receptors	in trial	2	recruiting	-	small molecule	antagonist	-	no
168	A	Endothelin	EDNRB	EDNRB	aprocitentan	Hypertension	human	primary	Class A (Rhodopsin)	Endothelin receptors	in trial	2	completed	-	small molecule	antagonist	-	no
169	A	Ghrelin	GHSR	GHSR	azp-531, unacylated ghrelin	Antidiabetic	human	primary	Class A (Rhodopsin)	Ghrelin receptors	in trial	1	ongoing	-	peptide	agonist	-	no
170	A	Ghrelin	GHSR	GHSR	anamorelin	Appetite stimulant	human	primary	Class A (Rhodopsin)	Ghrelin receptors	in trial	3	completed	-	small molecule	agonist	-	no
171	A	Ghrelin	GHSR	GHSR	ulimorelin	gastroparesis	human	primary	Class A (Rhodopsin)	Ghrelin receptors	in trial	2	recruiting	-	small molecule	agonist	17436082	no
172	A	Ghrelin	GHSR	GHSR	macimorelin, aezs-130	growth hormone deficiency, cancer cachexia	human	primary	Class A (Rhodopsin)	Ghrelin receptors	in trial	3	completed	-	peptide	agonist	-	no
173	A	Tachykinin	NK1R	TACR1	tradipitant	alcohol dependence	human	primary	Class A (Rhodopsin)	Tachykinin receptors	in trial	2	recruiting	-	small molecule	antagonist	-	no
174	A	Tachykinin	NK1R	TACR1	homspera	idiopathic pulmonary fibrosis	human	primary	Class A (Rhodopsin)	Tachykinin receptors	in trial	1	ongoing	-	protein	agonist	-	no
175	A	Tachykinin	NK1R	TACR1	vpd-737, serlopitant	pruritus	human	primary	Class A (Rhodopsin)	Tachykinin receptors	in trial	2	recruiting	-	small molecule	antagonist	-	no
176	A	Tachykinin	NK1R	TACR1	orvepitant	unipolar depression	human	primary	Class A (Rhodopsin)	Tachykinin receptors	in trial	2	not open yet	-	small molecule	antagonist	-	no
177	A	Tachykinin	NK3R	TACR3	mle4901, azd4901	for Polycystic Ovarian Syndrome	human	primary	Class A (Rhodopsin)	Tachykinin receptors	in trial	2	ongoing	-	small molecule	antagonist	-	no
178	A	Neuropeptide Y	NPY2R	NPY2R	obinepitide	Anti-obesity	human	primary	Class A (Rhodopsin)	Neuropeptide Y receptors	in trial	2	completed	-	small molecule	agonist	-	no
179	A	Neuropeptide Y	NPY2R	NPY2R	peptide yy	Appetite suppressant	human	primary	Class A (Rhodopsin)	Neuropeptide Y receptors	in trial	1	completed	-	peptide	agonist	-	no
180	A	Neuropeptide Y	NPY4R	NPY4R	obinepitide	Anti-obesity	human	primary	Class A (Rhodopsin)	Neuropeptide Y receptors	in trial	2	completed	-	small molecule	agonist	-	no
181	A	Opioid	OPRD	OPRD1	alks 33, alks5461	alcohol dependance; Anti-depressant	human	secondary	Class A (Rhodopsin)	Opioid receptors	in trial	3	completed	-	small molecule	antagonist	-	no
182	A	Opioid	OPRD	OPRD1	alks 33	alcohol dependance; Anti-depressant	human	secondary	Class A (Rhodopsin)	Opioid receptors	in trial	2	completed	-	small molecule	antagonist	-	no
183	A	Opioid	OPRD	OPRD1	fentanyl	Analgesics	human	primary	Class A (Rhodopsin)	Opioid receptors	in trial	2	completed	-	small molecule	agonist	15665994 | 15828941 | 15868528 | 16372825 | 16861092 | 19403616	yes
184	A	Opioid	OPRD	OPRD1	hydromorphone	Analgesics	human	primary	Class A (Rhodopsin)	Opioid receptors	in trial	1	completed	-	small molecule	agonist	9301669 | 2849950 | 7511163 | 17658959 | 2478994 | 11752352	yes
185	A	Opioid	OPRD	OPRD1	kp201	Analgesics	human	primary	Class A (Rhodopsin)	Opioid receptors	in trial	2	completed	-	small molecule	agonist	-	no
186	A	Opioid	OPRD	OPRD1	morphine	Analgesics	human	primary	Class A (Rhodopsin)	Opioid receptors	in trial	3	completed	-	small molecule	agonist	16530171 | 16534251 | 16539674 | 16650582 | 16678156 | 11752352 | 12015197	yes
187	A	Opioid	OPRD	OPRD1	morphine	Analgesics	human	primary	Class A (Rhodopsin)	Opioid receptors	in trial	3	completed	-	small molecule	agonist	16530171 | 16534251 | 16539674 | 16650582 | 16678156 | 11752352 | 12015197	yes
188	A	Opioid	OPRD	OPRD1	morphine	Analgesics	human	primary	Class A (Rhodopsin)	Opioid receptors	in trial	2	completed	-	small molecule	agonist	16530171 | 16534251 | 16539674 | 16650582 | 16678156 | 11752352 | 12015197	yes
189	A	Opioid	OPRD	OPRD1	oxycodone	Analgesics	human	primary	Class A (Rhodopsin)	Opioid receptors	in trial	3	completed	-	small molecule	agonist	17525040 | 11752352	yes
190	A	Opioid	OPRD	OPRD1	pti-202	Analgesics	human	primary	Class A (Rhodopsin)	Opioid receptors	in trial	1	completed	-	unknown	not available	-	no
191	A	Opioid	OPRD	OPRD1	buprenorphine	Anti-depressant; Analgesics; opioid addiction	human	primary	Class A (Rhodopsin)	Opioid receptors	in trial	3	completed	-	small molecule	agonist	19666890 | 16443205 | 16169027	yes
192	A	Opioid	OPRD	OPRD1	buprenorphine	Anti-depressant; Analgesics; opioid addiction	human	primary	Class A (Rhodopsin)	Opioid receptors	in trial	2	completed	-	small molecule	agonist	19666890 | 16443205 | 16169027	yes
193	A	Opioid	OPRD	OPRD1	alks 33, samidorphan	Anti-obesity	human	secondary	Class A (Rhodopsin)	Opioid receptors	in trial	3	recruiting	-	small molecule	antagonist	-	no
194	A	Opioid	OPRD	OPRD1	cebranopadol	diabetic neuropathy	human	primary	Class A (Rhodopsin)	Opioid receptors	in trial	3	recruiting	-	small molecule	agonist	-	no
195	A	Opioid	OPRK	OPRK1	alks 33	alcohol dependance; Anti-depressant	human	primary	Class A (Rhodopsin)	Opioid receptors	in trial	2	completed	-	small molecule	antagonist	-	no
196	A	Opioid	OPRK	OPRK1	alks 33, alks5461	alcohol dependance; Anti-depressant	human	primary	Class A (Rhodopsin)	Opioid receptors	in trial	3	completed	-	small molecule	antagonist	-	no
197	A	Opioid	OPRK	OPRK1	cr845	Analgesics	human	primary	Class A (Rhodopsin)	Opioid receptors	in trial	3	recruiting	-	small molecule	agonist	-	no
198	A	Opioid	OPRK	OPRK1	hydromorphone	Analgesics	human	primary	Class A (Rhodopsin)	Opioid receptors	in trial	1	completed	-	small molecule	agonist	17139284 | 17016423 | 16433932	yes
199	A	Opioid	OPRK	OPRK1	kp201	Analgesics	human	primary	Class A (Rhodopsin)	Opioid receptors	in trial	2	completed	-	small molecule	agonist	-	no
200	A	Opioid	OPRK	OPRK1	morphine	Analgesics	human	primary	Class A (Rhodopsin)	Opioid receptors	in trial	3	completed	-	small molecule	agonist	17139284 | 17016423 | 9808678 | 7959748 | 16753266	yes
201	A	Opioid	OPRK	OPRK1	morphine	Analgesics	human	primary	Class A (Rhodopsin)	Opioid receptors	in trial	2	completed	-	small molecule	agonist	17139284 | 17016423 | 9808678 | 7959748 | 16753266	yes
202	A	Opioid	OPRK	OPRK1	morphine	Analgesics	human	primary	Class A (Rhodopsin)	Opioid receptors	in trial	3	completed	-	small molecule	agonist	17139284 | 17016423 | 9808678 | 7959748 | 16753266	yes
203	A	Opioid	OPRK	OPRK1	oxycodone	Analgesics	human	primary	Class A (Rhodopsin)	Opioid receptors	in trial	3	completed	-	small molecule	agonist	17525040 | 18039433 | 17467904	yes
204	A	Opioid	OPRK	OPRK1	pti-202	Analgesics	human	primary	Class A (Rhodopsin)	Opioid receptors	in trial	1	completed	-	unknown	not available	-	no
205	A	Opioid	OPRK	OPRK1	tramadol	Analgesics	human	primary	Class A (Rhodopsin)	Opioid receptors	in trial	3	recruiting	-	small molecule	agonist	12570923	yes
206	A	Opioid	OPRK	OPRK1	trv734	Analgesics	human	primary	Class A (Rhodopsin)	Opioid receptors	in trial	1	completed	-	small molecule	agonist	-	no
207	A	Opioid	OPRK	OPRK1	buprenorphine	Anti-depressant; Analgesics; opioid addiction	human	primary	Class A (Rhodopsin)	Opioid receptors	in trial	3	completed	-	small molecule	agonist	17244875 | 16953647	yes
208	A	Opioid	OPRK	OPRK1	buprenorphine	Anti-depressant; Analgesics; opioid addiction	human	primary	Class A (Rhodopsin)	Opioid receptors	in trial	1	completed	-	small molecule	agonist	17244875 | 16953647	yes
209	A	Opioid	OPRK	OPRK1	buprenorphine	Anti-depressant; Analgesics; opioid addiction	human	primary	Class A (Rhodopsin)	Opioid receptors	in trial	3	recruiting	-	small molecule	agonist	17244875 | 16953647	yes
210	A	Opioid	OPRK	OPRK1	buprenorphine	Anti-depressant; Analgesics; opioid addiction	human	primary	Class A (Rhodopsin)	Opioid receptors	in trial	2	completed	-	small molecule	agonist	17244875 | 16953647	yes
211	A	Opioid	OPRK	OPRK1	alks 33, samidorphan	Anti-obesity	human	primary	Class A (Rhodopsin)	Opioid receptors	in trial	3	recruiting	-	small molecule	antagonist	-	no
212	A	Opioid	OPRK	OPRK1	cebranopadol	diabetic neuropathy	human	primary	Class A (Rhodopsin)	Opioid receptors	in trial	3	recruiting	-	small molecule	agonist	-	no
213	A	Opioid	OPRK	OPRK1	cerc-501, ly2456302	Substance use disorders	human	primary	Class A (Rhodopsin)	Opioid receptors	in trial	2	recruiting	-	small molecule	antagonist	-	no
214	A	Opioid	OPRM	OPRM1	samidoprhan	addiction	human	primary	Class A (Rhodopsin)	Opioid receptors	in trial	3	recruiting	-	small molecule	antagonist	-	no
215	A	Opioid	OPRM	OPRM1	alks 33	alcohol dependance; Anti-depressant	human	primary	Class A (Rhodopsin)	Opioid receptors	in trial	2	completed	-	small molecule	antagonist	-	no
216	A	Opioid	OPRM	OPRM1	alks 33, alks5461	alcohol dependance; Anti-depressant	human	primary	Class A (Rhodopsin)	Opioid receptors	in trial	3	completed	-	small molecule	antagonist	-	no
217	A	Opioid	OPRM	OPRM1	fentanyl	Analgesics	human	primary	Class A (Rhodopsin)	Opioid receptors	in trial	2	completed	-	small molecule	agonist	15589524 | 16114980 | 16332149 | 16376082 | 16797997 | 11752352 | 19403616	yes
218	A	Opioid	OPRM	OPRM1	hydromorphone	Analgesics	human	primary	Class A (Rhodopsin)	Opioid receptors	in trial	1	completed	-	small molecule	agonist	11869661 | 12479250 | 11305075 | 18789923	yes
219	A	Opioid	OPRM	OPRM1	kp201	Analgesics	human	primary	Class A (Rhodopsin)	Opioid receptors	in trial	2	completed	-	small molecule	agonist	-	no
220	A	Opioid	OPRM	OPRM1	morphine	Analgesics	human	primary	Class A (Rhodopsin)	Opioid receptors	in trial	2	completed	-	small molecule	agonist	16530171 | 16580639 | 16580848 | 16682505 | 11752352	yes
221	A	Opioid	OPRM	OPRM1	morphine	Analgesics	human	primary	Class A (Rhodopsin)	Opioid receptors	in trial	3	completed	-	small molecule	agonist	16530171 | 16580639 | 16580848 | 16682505 | 11752352	yes
222	A	Opioid	OPRM	OPRM1	morphine	Analgesics	human	primary	Class A (Rhodopsin)	Opioid receptors	in trial	3	completed	-	small molecule	agonist	16530171 | 16580639 | 16580848 | 16682505 | 11752352	yes
223	A	Opioid	OPRM	OPRM1	nktr-181	Analgesics	human	primary	Class A (Rhodopsin)	Opioid receptors	in trial	3	ongoing	-	small molecule polymer conjugate	agonist	-	no
224	A	Opioid	OPRM	OPRM1	oxycodone	Analgesics	human	primary	Class A (Rhodopsin)	Opioid receptors	in trial	3	completed	-	small molecule	agonist	17525040 | 18039433 | 19474215	yes
225	A	Opioid	OPRM	OPRM1	pti-202	Analgesics	human	primary	Class A (Rhodopsin)	Opioid receptors	in trial	1	completed	-	unknown	not available	-	no
226	A	Opioid	OPRM	OPRM1	tramadol	Analgesics	human	primary	Class A (Rhodopsin)	Opioid receptors	in trial	3	recruiting	-	small molecule	agonist	10961373 | 10991912 | 1309873 | 15509185 | 16793069 | 11752352 | 17380034 | 8955860	yes
227	A	Opioid	OPRM	OPRM1	trv130	Analgesics; post-operative pain	human	primary	Class A (Rhodopsin)	Opioid receptors	in trial	3	recruiting	-	small molecule	agonist	-	no
228	A	Opioid	OPRM	OPRM1	buprenorphine	Anti-depressant; Analgesics; opioid addiction	human	primary	Class A (Rhodopsin)	Opioid receptors	in trial	1	completed	-	small molecule	agonist	10729371 | 10942856 | 11275413 | 12435410 | 15100703 | 11752352	yes
229	A	Opioid	OPRM	OPRM1	buprenorphine	Anti-depressant; Analgesics; opioid addiction	human	primary	Class A (Rhodopsin)	Opioid receptors	in trial	3	recruiting	-	small molecule	agonist	10729371 | 10942856 | 11275413 | 12435410 | 15100703 | 11752352	yes
230	A	Opioid	OPRM	OPRM1	buprenorphine	Anti-depressant; Analgesics; opioid addiction	human	primary	Class A (Rhodopsin)	Opioid receptors	in trial	2	completed	-	small molecule	agonist	10729371 | 10942856 | 11275413 | 12435410 | 15100703 | 11752352	yes
231	A	Opioid	OPRM	OPRM1	alks 33, samidorphan	Anti-obesity	human	primary	Class A (Rhodopsin)	Opioid receptors	in trial	3	recruiting	-	small molecule	antagonist	-	no
232	A	Opioid	OPRM	OPRM1	aiko-150	opioid antagonist	human	primary	Class A (Rhodopsin)	Opioid receptors	in trial	1	completed	-	small molecule	antagonist	-	no
233	A	Opioid	OPRM	OPRM1	td-1211	opioid-induced gastrointestinal side-effects	human	primary	Class A (Rhodopsin)	Opioid receptors	in trial	2	completed	-	small molecule	antagonist	-	no
234	A	Opioid	OPRM	OPRM1	cebranopadol	osteoarthritis, knee	human	primary	Class A (Rhodopsin)	Opioid receptors	in trial	3	recruiting	-	small molecule	agonist	-	no
235	A	Opioid	OPRX	OPRL1	cebranopadol	Analgesics	human	primary	Class A (Rhodopsin)	Opioid receptors	in trial	3	recruiting	-	small molecule	agonist	-	no
236	A	Opioid	OPRX	OPRL1	ser100	Antihypertensive	human	primary	Class A (Rhodopsin)	Opioid receptors	in trial	2	completed	-	small molecule	agonist	-	no
237	A	Orexin	OX1R	HCRTR1	ACT-539313	Anti-anxiety	human	primary	Class A (Rhodopsin)	Orexin receptors	in trial	1	ongoing	-	small molecule	antagonist	-	no
238	A	Orexin	OX1R	HCRTR1	ACT-541468	insomnia	human	primary	Class A (Rhodopsin)	Orexin receptors	in trial	2	ongoing	-	small molecule	antagonist	-	no
239	A	Orexin	OX1R	HCRTR1	lemborexant	insomnia	human	primary	Class A (Rhodopsin)	Orexin receptors	in trial	2	recruiting	-	small molecule	antagonist	-	no
240	A	Orexin	OX1R	HCRTR1	sb-649868	insomnia	human	primary	Class A (Rhodopsin)	Orexin receptors	in trial	2	completed	-	small molecule	antagonist	-	no
241	A	Orexin	OX2R	HCRTR2	min-202, jnj-42847922	Anti-depressant and sleep disorder therapy	human	primary	Class A (Rhodopsin)	Orexin receptors	in trial	2	completed	-	small molecule	antagonist	-	no
242	A	Orexin	OX2R	HCRTR2	ACT-541468	insomnia	human	primary	Class A (Rhodopsin)	Orexin receptors	in trial	2	ongoing	-	small molecule	antagonist	-	no
243	A	Orexin	OX2R	HCRTR2	lemborexant	insomnia	human	primary	Class A (Rhodopsin)	Orexin receptors	in trial	2	recruiting	-	small molecule	antagonist	-	no
244	A	Orexin	OX2R	HCRTR2	sb-649868	insomnia	human	primary	Class A (Rhodopsin)	Orexin receptors	in trial	2	completed	-	small molecule	antagonist	-	no
245	A	Somatostatin	SSR1	SSR1	yttrium-90 edotreotide	Antineoplastic	human	primary	Class A (Rhodopsin)	Somatostatin receptors	in trial	2	not open yet	-	peptide	antagonist	-	no
246	A	Somatostatin	SSR1	SSR1	DP1038	growth hormone deficiency	human	primary	Class A (Rhodopsin)	Somatostatin receptors	in trial	1	completed	-	peptide	agonist	-	no
247	A	Somatostatin	SSR1	SSR1	dg3173	hormone replacement	human	secondary	Class A (Rhodopsin)	Somatostatin receptors	in trial	2	ongoing	-	small molecule	agonist	-	no
248	A	Somatostatin	SSR2	SSR2	fx125l	Anti-Asthmatic	human	primary	Class A (Rhodopsin)	Somatostatin receptors	in trial	1	completed	-	small molecule	agonist	-	no
249	A	Somatostatin	SSR2	SSR2	yttrium-90 edotreotide	Antineoplastic	human	primary	Class A (Rhodopsin)	Somatostatin receptors	in trial	2	not open yet	-	peptide	antagonist	-	no
250	A	Somatostatin	SSR2	SSR2	DP1039	growth hormone deficiency	human	primary	Class A (Rhodopsin)	Somatostatin receptors	in trial	1	completed	-	peptide	agonist	-	no
251	A	Somatostatin	SSR2	SSR2	dg3173	hormone replacement	human	primary	Class A (Rhodopsin)	Somatostatin receptors	in trial	2	ongoing	-	small molecule	agonist	-	no
252	A	Somatostatin	SSR3	SSR3	DP1040	growth hormone deficiency	human	primary	Class A (Rhodopsin)	Somatostatin receptors	in trial	1	completed	-	peptide	agonist	-	no
253	A	Somatostatin	SSR4	SSR4	CNTX-0290	Analgesics	human	primary	Class A (Rhodopsin)	Somatostatin receptors	in trial	1	completed	-	small molecule	agonist	-	no
254	A	Somatostatin	SSR4	SSR4	dg3173	hormone replacement	human	primary	Class A (Rhodopsin)	Somatostatin receptors	in trial	2	ongoing	-	small molecule	agonist	-	no
255	A	Somatostatin	SSR5	SSR5	yttrium-90 edotreotide	Antineoplastic	human	primary	Class A (Rhodopsin)	Somatostatin receptors	in trial	2	not open yet	-	peptide	antagonist	-	no
256	A	Somatostatin	SSR5	SSR5	DP1041	growth hormone deficiency	human	primary	Class A (Rhodopsin)	Somatostatin receptors	in trial	1	completed	-	peptide	agonist	-	no
257	A	Somatostatin	SSR5	SSR5	dg3173	hormone replacement	human	primary	Class A (Rhodopsin)	Somatostatin receptors	in trial	2	ongoing	-	small molecule	agonist	-	no
258	B1	Calcitonin	CALCR	CALCR	calcitonin human	Anti-osteoporotic	human	primary	Class B1 (Secretin)	Calcitonin receptors	in trial	2	completed	-	peptide	agonist	-	no
259	B1	Calcitonin	CALCR	CALCR	calcitonin human	Anti-osteoporotic	human	primary	Class B1 (Secretin)	Calcitonin receptors	in trial	1	completed	-	peptide	agonist	-	no
260	B1	Calcitonin	CALRL	CALCRL	erenumab, amg 334	Anti-migraine	human	primary	Class B1 (Secretin)	Calcitonin receptors	in trial	3	completed	-	antibody	antagonist	-	no
261	B1	Calcitonin	CALRL	CALCRL	ubrogepant	Anti-migraine	human	primary	Class B1 (Secretin)	Calcitonin receptors	in trial	3	recruiting	-	small molecule	antagonist	-	no
262	B1	Corticotropin-releasing factor	CRFR1	CRHR1	verucerfont, nbi-77860	Congenital Adrenal Hyperplasia	human	primary	Class B1 (Secretin)	Corticotropin-releasing factor receptors	in trial	2	completed	-	small molecule	antagonist	-	no
263	B1	VIP and PACAP	VIPR1	VIPR1	vasoactive intestinal peptide	sexual dysfunction	human	primary	Class B1 (Secretin)	VIP and PACAP receptors	in trial	3	completed	-	peptide	antagonist	-	no
264	B1	VIP and PACAP	VIPR2	VIPR2	vasomera, pb1046	Antihypertensive	human	primary	Class B1 (Secretin)	VIP and PACAP receptors	in trial	2	recruiting	-	peptide	antagonist	-	no
265	B1	VIP and PACAP	VIPR2	VIPR2	vasoactive intestinal peptide	sexual dysfunction	human	primary	Class B1 (Secretin)	VIP and PACAP receptors	in trial	3	completed	-	peptide	antagonist	-	no
266	B1	Parathyroid hormone	PTH1R	PTH1R	alx1-11	Anti-osteoporotic	human	primary	Class B1 (Secretin)	Parathyroid hormone receptors	in trial	3	completed	-	protein	agonist	-	no
267	B1	Parathyroid hormone	PTH2R	PTH2R	alx1-11	Anti-osteoporotic	human	primary	Class B1 (Secretin)	Parathyroid hormone receptors	in trial	3	completed	-	protein	agonist	-	no
